# Multi-Omic Profiling of the Liver Across Diets and Age in a Diverse Mouse Population

**DOI:** 10.1101/2020.08.20.222968

**Authors:** Evan G. Williams, Niklas Pfister, Suheeta Roy, Cyril Statzer, Jack Haverty, Jesse Ingels, Casey Bohl, Moaraj Hasan, Jelena Čuklina, Peter Bühlmann, Nicola Zamboni, Lu Lu, Collin Y. Ewald, Robert W. Williams, Ruedi Aebersold

## Abstract

Systems biology approaches often use inferred networks of gene expression and metabolite data to identify regulatory factors and pathways connected with phenotypic variance. Generally, study-specific multi-layer “Omics” datasets are used to contextualize generic molecular networks. In this regard separating upstream causal mechanisms, downstream biomarkers, and incidental correlations remains a significant challenge, yet it is essential for designing mechanistic experiments. To address this, we designed a study following a population of 2157 individuals from 89 isogenic BXD mouse strains across their lifespan to identify molecular interactions among genotype, environment, age (GxExA) and metabolic fitness. Each strain was separated into two cohorts, one fed low fat (6% cal/fat) and the other high fat (60% cal/fat) diets. Tissues were collected for 662 individuals (309 cohorts) diverging across age (7, 12, 18, and 24 months), diet, sex, and strain. Transcriptome, proteome, and metabolome data were generated for liver. Of these we identified linear relations among these molecular data with lifespan for the same genomes of mice (Roy et al. 2020), and we defined ∼1100 novel protein-coding genes associated with longevity. We knocked down the ortholog of *Ctsd* in *C. elegans*. The treatment reduced longevity both in wildtype and in mutant long-lived strains, thus validating the prediction. Next, to assess the molecular impact of GxExA on gene expression, the multi-omics data was parsed into metabolic networks where connectivity varied due to the independent variables. Differences in edge strengths connecting nodes in these molecular networks according to each variable enabled causal inference by using stability selection, with roughly 21% of novel gene–pathway connections being causally affected by diet and/or age. For instance, *Chchd2* is activated by aging and drives changes in the proteasome, oxidative phosphorylation, and mitochondrial translation transcriptional networks. Together, we have developed a large multi-omics resource for studying aging in the liver, and a resource for turning standard associations into causal networks.
