## Supplementary material for "Multi-Omic Profiling of the Liver Across Diets and Age in a Diverse Mouse Population": All Supplemental Tables: aTableS6_Pathway_Analysis_vF.xlsx

### Sheet: ANALYSIS OF SETS
																Hit if > 0.5 in either axis					AVG INSTABILITY
							NIKLAS SIGNIFICANCE			Coexpression Network		GSEA p-value	– higher in HF	GSEA p-value	– higher in old	mRNA_Age	mRNA_Diet	Protein_Age	Protein_Diet	mRNA_Age	mRNA_Diet	Protein_Age	Protein_Diet
Index	Gene Set	Gene Set Size	Hypothesis	Hypothesis Direction	Ref (PMID if no prefix)	Age - mRNA	Diet - mRNA	Age - Protein	Diet - Protein	mRNA p	Protein P	DIET - mRNA	DIET - protein	AGE - mRNA	AGE - protein	Hits	Hits	Hits	Hits	Avg	Avg	Avg	Avg
1	HALLMARK_ADIPOGENESIS	134	Diet	Mixed	e.g. 26063331 (up) 11027337 (down)	0.016	0.23	0.88	0.0011	0.01	0.02	–0.129	–0.071	0.12	0.043	24	26	15	16	0.229816	0.205455	0.145333	0.10875
2	HALLMARK_HYPOXIA	66	Diet	Up/Complicated with HFD	e.g. PMC3462192	0.31	0.00027	0.52	4.5e-09	0.85	0.009	–0.337	–0.074	–0.02	–0.012	28	29	25	27	0.108571	0.124138	0.157105	0.155556
3	HALLMARK_MTORC1_SIGNALING	119	Both	Variable/Complicated	e.g. reviewed in PMC3678406	0.079	0.45	0.31	1.4e-05	0.8	0.2	0.511	0	–0.204	–0.185	17	17	9	9	0.295882	0.219412	0.182222	0.266667
4	KEGG_GLYCOLYSIS_GLUCONEOGENESIS	44	Diet	Down in HFD	e.g. 29241556	0.15	0.042	0.42	1.9e-05	0.56	0.002	–0.392	–0.129	–0.207	–.559	15	11	19	14	0.165333	0.135455	0.111053	0.130714
5	KEGG_LYSOSOME	54	Age	Up/Complicated With Age	e.g. 27125852	6.1e-05	0.02	8.1e-06	0.0045	0.03	<< 0.0001	-0.346	0.092	–0.023	–0	33	30	21	29	0.136364	0.0796667	0.143333	0.287241
6	KEGG_METABOLISM_OF_XENOBIOTICS_BY_CYTOCHROME_P450	27	Diet	Complicated/mixed	e.g. PMC7075635	0.041	6.9e-10	0.13	1.9e-19	0.02	0.0001	0.002	0	0.059	0.669	22	28	15	19	0.279545	0.377143	0.223333	0.242632
7	KEGG_PEROXISOME	59	Age	Down with Age	e.g. PMC5366081	0.00011	0.51	0.046	0.00064	0.002	< 0.0001	-0.458	-0.247	0.004	0.026	24	25	16	13	0.210833	0.2168	0.121875	0.170769
8	KEGG_PPAR_SIGNALING_PATHWAY	42	Both	Complicated	e.g. 11872365 (diet), PMC2254525 (aging)	0.00085	0.0041	0.86	1.9e-22	0.04	0.0007	–0.093	–0	0.373	0.171	34	31	22	17	0.220882	0.296129	0.179545	0.267059
9	KEGG_PROTEASOME	38	Age	Down with Age	e.g. 19206148	0.49	0.12	0.31	0.014	0.0002	0.0001	0.501	0.124	0.887	–.479	19	18	10	9	0	0.17	0.214	0.17
10	KEGG_RIBOSOME	75	Age	Down with Age	e.g. 29492790	0.027	0.00081	0.016	1.4e-07	<< 0.0001	<< 0.0001	0	–0.069	-0.504	–0.079	26	24	29	31	0.346154	0.232917	0.236552	0.278065
11	KEGG_SPLICEOSOME	87	Age	Complicated	e.g. DOI:10.1016/j.tma.2017.09.005	0.54	0.26	0.38	0.00016	0.0001	< 0.0001	0.716	–0.217	–0.068	-0.468	17	17	22	26	0.230588	0.105882	0.0731818	0.121538
12	KEGG_TRYPTOPHAN_METABOLISM	30	Age	Complicated	e.g. PMC6833926	2e-05	0.3	0.00037	6.8e-05	0.02	0.001	0.17	0.091	0.023	0.004	20	19	32	33	0.185	0.211053	0.158125	0.15303
13	MISCELLANEOUS_UNCATEGORIZED	46	None (negative control A)	N/A	N/A	0.00083	0.089	0.55	0.42	0.68	0.25	0.608	0.602	0.048	–0.254	28	21	2	1	0.187143	0.138095	0.325	0
14	REACTOME_BILE_ACID_AND_BILE_SALT_METABOLISM	21	Diet	Down in HF	e.g. 15051599	0.00017	0.96	0.14	0.00021	0.15	0.0015	0.72	0.27	0.03	0.3	18	22	12	10	0.133889	0.157727	0.125	0.126
15	REACTOME_BRANCHED_CHAIN_AMINO_ACID_CATABOLISM	16	Genotype	Down in B6 allele of BCKDHB	e.g. PMC6535113 and PMID27284200	0.00013	0.64	0.062	0.015	0.002	<< 0.0001	0.501	0.237	0.015	-0.851	23	25	23	31	0.186957	0.2236	0.223478	0.223548
16	REACTOME_CHOLESTEROL_BIOSYNTHESIS	17	Diet	Down in HF	e.g. 26223915	0.16	0.0001	0.34	1e-20	< 0.0001	<< 0.0001	0.053	0	–0.830	-0.165	17	14	14	8	0.301176	0.206429	0.150714	0.2575
17	REACTOME_CITRIC_ACID_CYCLE_TCA_CYCLE	17	Both	Up/Complicated (HFD); Down (Age)	Diet: e.g. 23746045 or PMC3351815; Age: e.g. 28293876	0.0089	0.73	0.011	0.02	0.008	<< 0.0001	0.718	0.485	0.018	0.72	20	21	22	26	0.1915	0.210952	0.179091	0.235385
18	REACTOME_FATTY_ACID_TRIACYLGLYCEROL_AND_KETONE_BODY_METABOLISM	80	Diet	Up (HFD)	Many (e.g. PMC6179152)	0.0016	0.13	0.27	2.4e-06	0.003	< 0.0001	–0.764	–0.286	0.295	0.187	23	27	23	19	0.243913	0.208519	0.118261	0.160526
19	REACTOME_METABOLISM_OF_AMINO_ACIDS_AND_DERIVATIVES	142	Diet	Complicated (tissue-specific); AA composition of the diets likely changes too (although is not precisely known and they have the same approximate protein content)	e.g. 29502540 (also see: 21423183)	0.093	0.038	0.67	5.5e-05	0.02	0.002	0.217	0.01	0.376	0.878	24	20	17	18	0.235833	0.146	0.13	0.115
20	REACTOME_MITOCHONDRIAL_FATTY_ACID_BETA_OXIDATION	14	Both	Up (HFD); Down (Age)	e.g. 30048968	0.0049	0.017	0.2	0.018	0.0014	<< 0.0001	0.911	0.995	0.081	0.161	28	29	32	29	0.311071	0.302069	0.168437	0.152069
21	REACTOME_PYRUVATE_METABOLISM	17	Diet	Up with HFD	e.g. 22682013	0.23	0.88	0.46	2.6e-08	0.2	0.036	–0.877	–0.018	0.602	0.549	10	12	13	13	0.117	0.194167	0.155385	0.260769
22	REACTOME_RESPIRATORY_ELECTRON_TRANSPORT	60	Age, Genotype	Down with Age, Up in D2 Related to COX7A2L Allele	e.g. 10620319 (Age), 27284200 (Genotype)	0.058	0.27	0.00013	0.28	<< 0.0001	<< 0.0001	0.526	0.446	0.045	0.014	24	24	13	11	0.27125	0.268333	0.248462	0.193636
23	REACTOME_UNFOLDED_PROTEIN_RESPONSE	25	Age	Down with age	e.g. 27067187	0.061	0.12	0.042	0.001	0.181	<< 0.0001	0.677	-0.393	–0.269	–0.004	28	17	31	29	0	0.291176	0.151935	0.173448
24	Random75	75	None (negative control B)	N/A	N/A	0.12	0.21	0.73	0.0061	0.25	0.76	–0.600	0.73	–0.272	–0.870	24	20	14	14	0.351667	0.1	0.0957143	0.0828571
25	REACTOME_MITOCHONDRIAL_TRANSLATION	68	Age & Genotype	Down (Age), Down (B6 Allele of COX7A2L)	e.g. PMC45108 & PMID27284200	0.19	0.48	0.0011	0.22	<< 0.0001	<< 0.0001	0.58	0.432	0.072	–.828	32	34	27	32	0	0.201471	0.13	0.235937
																TOTAL UNSTABLE HITS
																173	127	46	104	Considered unstable if abs(X-Y) > 0.30
																TOTAL HITS
																578	561	478	484
