## Supplementary material for "Multi-Omic Profiling of the Liver Across Diets and Age in a Diverse Mouse Population": All code used to generate figures: b_Figure5_HelperFile_GeneSets.csv

HALLMARK_ADIPOGENESIS	HALLMARK_HYPOXIA	HALLMARK_MTORC1_SIGNALING	KEGG_GLYCOLYSIS_GLUCONEOGENESIS	KEGG_LYSOSOME	KEGG_METABOLISM_OF_XENOBIOTICS_BY_CYTOCHROME_P450	KEGG_PEROXISOME	KEGG_PPAR_SIGNALING_PATHWAY	KEGG_PROTEASOME	KEGG_RIBOSOME	KEGG_SPLICEOSOME	KEGG_TRYPTOPHAN_METABOLISM	MISCELLANEOUS_UNCATEGORIZED	REACTOME_BILE_ACID_AND_BILE_SALT_METABOLISM	REACTOME_BRANCHED_CHAIN_AMINO_ACID_CATABOLISM	REACTOME_CHOLESTEROL_BIOSYNTHESIS	REACTOME_CITRIC_ACID_CYCLE_TCA_CYCLE	REACTOME_FATTY_ACID_TRIACYLGLYCEROL_AND_KETONE_BODY_METABOLISM	REACTOME_METABOLISM_OF_AMINO_ACIDS_AND_DERIVATIVES	REACTOME_MITOCHONDRIAL_FATTY_ACID_BETA_OXIDATION	REACTOME_PYRUVATE_METABOLISM	REACTOME_RESPIRATORY_ELECTRON_TRANSPORT	REACTOME_UNFOLDED_PROTEIN_RESPONSE	Random75	REACTOME_MITOCHONDRIAL_TRANSLATION	REACTOME_RESPIRATORY_ELECTRON_TRANSPORT_PLUS_ATP_SYNTHASE	BodyWeight
Abcb8	Ak4	Acaca	Aldoc	Gm2a	Gsta2	Hao1	Sorbs1	Psmd11	Rpl4	U2af1	Inmt	Hamp	Scp2	Acat1	Hmgcs1	Suclg2	Fabp2	Hao1	Hadh	Pklr	Cox4I1	Lmna	Ddc	Mrps25	Atp5a1	Pheno_BodyWeight
Acaa2	Aldoa	Acly	Gck	Abcb9	Gstm1	Scp2	Slc27a5	Psmb9	Rpl12	Snrpd3	Afmid	Apoa4	Abcc3	Acad8	Mvk	Idh2	Apoa5	Agxt2	Hadhb	Bsg	Cox5a	Asns	Rps12	Mrps31	Atp5b	Pheno_BodyWeight2
Acadl	Aldob	Acsl3	Pklr	Hexa	Gsto1	Pmvk	Slc27a4	Psmc1	Rpl36a	Eif4a3	Cyp1a1	Gstm1	Cyp27a1	Ivd	Pmvk	Sdhb	Bdh1	Ethe1	Hadha	Slc16a1	Cox5b	Hdgf	Cd68	Mrpl47	Atp5c1
Acadm	Aldoc	Actr2	Fbp1	Ap1s1	Ugt1a9	Agxt	Slc27a2	Psmb8	Rps27a	Hspa8	Cyp1a2	Cnbp	Slc27a5	Dbt	Idi1	Aco2	Acat1	Hal	Decr1	Pdk1	Cox6a1	Acadvl	Bphl	Mrps9	Atp5d
Acads	Anxa2	Actr3	Pfkl	Lamp1	Gstm3	Sod1	Apoa5	Psmd12	Rpl14	Lsm6	Ddc	Gnmt	Cyp7a1	Hibadh	Fdps	Sucla2	Ugt1a9	Cth	Eci1	Ldha	Cox6b1	Tln1	Rsu1	Mrps18b	Atp5e
Acly	Bgn	Add3	Pgm1	Tpp1	Cyp1a2	Pex26	Cpt1a	Psmd4	Rps5	Puf60	Ido2	Ahsg	Akr1c6	Acadsb	Fdft1	Ogdh	Hadh	Ccbl2	Pcca	Pdhb	Cox6c	Add1	Ppa1	Mrpl49	Atp5f1
Aco2	Casp6	Ak4	Gckr	Ctsb	Ugt1a1	Hacl1	Cpt1b	Psmd3	Rpl28	Xab2	Echs1	Pex26	Amacr	Bckdhb	Sqle	Suclg1	Plin4	Grhpr	Acads	Pdha1	Cox7a2l	Ssr1	Ddrgk1	Mrps6	Atp5h
Acox1	Cav1	Aldoa	Acss2	Ppt1	Cyp1a1	Gstk1	Cpt2	Psmb10	Rpl6	Ctnnbl1	Ehhadh	Lonp2	Abca9	Dld	Lss	Idh3a	Plin3	Acat1	Acadm	Dlat	Cox7b	Dctn1	Hspa1b	Mrps26	Atp5j
Agpat3	Cp	Arpc5l	Pgk1	Psap	Gstk1	Acox3	Cyp7a1	Psme1	Rplp1	Srsf5	Aldh2	Lyplal1	Hsd17b4	Auh	Cyp51	Dld	Sult2a1	Psmd11	Acadvl	Me1	Cox7c	Tpp1	Icam1	Mrpl9	Atp5j2
Aifm1	Csrp2	Asns	Aldh3a2	Cd68	Gsta4	Dhrs4	Cyp8b1	Psmb4	Rpl7a	Hspa1B	Aldh1b1	Gstk1	Baat	Bcat2	Lbr	Fh1	Bdh2	Agxt	Mut	Pdp1	Cyc1	Pdia5	Hpcal1	Mrps27	Atp5l
Ak2	Dcn	Atp2a2	Bpgm	Acp2	Ephx1	Pex16	Cyp27a1	Psmb7	Rps24	Rbm17	Aldh9a1	Pex16	Cyp8b1	Hsd17b10	Tm7sf2	Cs	Cyp1a1	Ahcy	Mcee	Ldhb	Cycs	Khsrp	Ptma	Mrpl50	Atp5o
Aldh2	Egfr	Cacybp	Ldha	Ap3m1	Gsta3	Nudt12	Dbi	Psmc2	Rps12	Srsf2	Aldh3a2	Hsd17b6	Acot8	Mccc2	Sc4mol	Dlst	Hmgcs2	Asl	Acadl	Pdk4	Etfa	Hspa5	Ube2v2	Mrpl22	Cox17
Aldoa	Eno1	Calr	Pdhb	Manba	Mgst3	Amacr	Ehhadh	Psmd7	Rps26	Prpf6	Haao	Fdxr	Abcb11	Mccc1	Msmo1	Sdhd	Cpt1a	Aass	Pccb	Dld	Etfb	Hsp90b1	Sh3glb2	Mrpl37	Cox4I1
Apoe	Eno3	Canx	Eno1	Npc2	Gstt2	Crat	Fabp4	Psma4	Rps28	Tra2a	Il4I1	0610007P14Rik	Aqp9	Bckdha	Nsdhl	Mdh2	Med4	Ddc	Echs1	Pdk2	Etfdh	Srprb	Parp1	Mrps36	Cox5a
Araf	Ero1l	Cct6a	Hk2	Ctsa	Dhdh	Abcd1	Fabp1	Psmd8	Rps2	Srsf1	Gcdh	Hsd17b11	Slc27a2	Aldh6a1	Hsd17b7	Sdha	Fabp7	Glud1		Me2	Ndufa1	Hyou1	Tstd3	Mrps24	Cox5b
Atl2	Fam162a	Cops5	Pdha1	Gusb	Mgst1	Ech1	Fabp2	Psmb5	Rps23	Sf3a3	Hadha	Samm50	Slc10a1	Hibch	Ebp	Idh3g	Elovl5	Psmb9		Me3	Ndufa10	Sec31a	Tmem11	Mrpl55	Cox6a1
Atp1b3	Fbp1	Coro1a	Dlat	Ctsc	Gstz1	Idh2	Fabp5	Psma2	Rps8	Ppil1	Hadh	Pex6	Abca6		Dhcr24	Sdhc	Gpam	Glul		Pdhx	Ndufa11	Gosr2	Gls	Mrpl15	Cox6a2
Atp5o	Gaa	Cth	Gapdh	Cltb	Gstp1	Hsd17b4	Fabp7	Psmc5	Rpl7	Snrpa1	Aox1	Scarb2	Acox2		Dhcr7		Dgat1	Psmc1			Ndufa12	Eif2s1	Ndufs6	Mrps35	Cox6b1
Bckdha	Galk1	Ctsc	Pgam1	M6Pr	Adh5	Abcd3	Acsl1	Psmb3	Rpl23	Snrpf	Acat1	Pex1	Hsd3b7		Soat2		Cyp7a1	Gamt			Ndufa13	Dnajb11	Abcd3	Mrpl17	Cox6c
Bcl2l13	Gapdh	Cyb5B	Hk1	Arsb	Ugt2a3	Agps	Acsl3	Psma7	Rpl22	Cdc40	Acat2	Mtor	Cyp7b1		Lipa		Thrsp	Got1			Ndufa2	Atp6v0d1	Pes1	Mrpl1	Cox7a1
C3	Gapdhs	Dhcr24	Pfkp	Gns	Gstm2	Acsl5	Acsl4	Psmc3	Rpl24	Tra2b	Maoa	Gstp1	Akr1d1				Hadhb	Qdpr			Ndufa3	Calr	Nap1l1	Mrpl40	Cox7a2
Cat	Gbe1	Dhcr7	Galm	Man2b1	Aldh1a3	Mvk	Gk	Psma3	Rpl36	Hnrnpa1	Maob	Akt1					Hadha	Acad8			Ndufa4	Pdia6	Arf1	Mrpl11	Cox7a2l
Cd302	Gck	Dhfr	G6pc	Lgmn	Adh4	Decr2	Hmgcs2	Psmb2	Rpl13	Ddx42	Ogdh	Mmab					Decr1	Amdhd1			Ndufa5	Dnajc3	Pex6	Mrps7	Cox7b
Cd36	Glrx	Ebp	Aldh7a1	Ap1b1	Gstt1	Baat	Acadl	Psma1	Rpl10	Magoh	Aldh7a1	Stat3					Eci1	Psmb8			Ndufa6	Preb	Arhgef2	Mrps16	Cox7c
Chuk	Grhpr	Eef1e1	Ldhb	Scarb2	Gstm5	Pex6	Apoa1	Psmb6	Rpl26	Snrpd1	Aadat	Pex13					Gpd2	Psmd12			Ndufa7	Srpr	Rab33b	Mrps28	Cyc1
Cmbl	Gys1	Eif2S2	Hk3	Ctss	Adh7	Hmgcl	Apoa2	Psma5	Rpl30	Snrpa	Tdo2	Pxmp2					Pcca	Afmid			Ndufa8		Twf1	Mrpl38	ATP8
Cmpk1	Hdlbp	Elovl5	Acss1	Galns	Cyp2e1	Pex1	Acadm	Psmd1	Rpl35	Snrnp40	Wars	Ephx2					Cdk8	Got2			Ndufa9		Mettl13	Mrpl28	CYTB
Col15a1	Hexa	Eno1	Pck1	Ap1g1		Pxmp4	Apoc3	Psmc4	Rps17	Prpf31	Cat	Cyb5b					Acads	Ivd			Ndufab1		Dennd4c	Mrps22	ND1
Col4a1	Hk1	Eprs	Adh5	Ppt2		Prdx1	Ilk	Psmd2	Rpl10a	Hspa1a	Kmo	Apoh					Hmgcs1	Psmd4			Ndufb10		Farsa	Mrpl46	ND3
Coq3	Hk2	Ero1L	Aldh1a3	Atp6v0c		Acot8	Slc27a1	Psme3	Rpl8	Lsm2	Kynu	Pecr					Acadm	Slc25a21			Ndufb2		Dync1i2	Mrpl45	ND5
Coq5	Hmox1	Etf1	Adh4	Ap3s1		Prdx5	Me1	Psmb1	Rpl32	Snrpg		Apoc1					Acadvl	Psmd3			Ndufb3		Gstp1	Mrpl16	Ndufa1
Coq9	Hspa5	Fads1	Akr1a1	Glb1		Pex13	Acox1	Psma6	Rps20	Ncbp1		Pipox					Apoa1	Nqo1			Ndufb4		Rnase4	Mrps15	Ndufa10
Cox6a1	Ilvbl	Fads2	Dld	Lipa		Pxmp2	Pck1	Psmc6	Rpl18a	Srsf10		Fbl					Prkaa2	Gls2			Ndufb5		Rpp38	Mrps2	Ndufa11
Cox7b	Kif5a	Fdxr	Aldh2	Ctsf		Ephx2	Pck2	Psmd14	Rps4x	Hnrnpk		Gstt1					Fads1	Dbt			Ndufb6		Dnaja3	Mrpl2	Ndufa12
Cpt2	Ldha	Fkbp2	Aldoa	Ctsd		Xdh	Pdpk1	Psma8	Rps16	Prpf40a		Scd1					Me1	Ido2			Ndufb7		Prph	Mrps30	Ndufa13
Crat	Mif	Gapdh	Pfkm	Gba		Acox1	Acsl5	Psme2	Rps6	Ddx39b		Npc1					Fabp1	Tat			Ndufb8		Cyp2d10	Mrpl12	Ndufa2
Cs	Myh9	Gbe1	Tpi1	Asah1		Nudt19	Scp2	Psmd6	Rps10	Sart1		Pex7					Acsl5	Aldh18a1			Ndufb9		Fn1	Mrpl23	Ndufa3
Cyc1	Nagk	Gclc	Pck2	Npc1		Slc27a2	Ubc	Psmd13	Rpl39	Sf3a1		Cyp4f18					Acot1	Shmt1			Ndufc2		Pi4ka	Mrpl10	Ndufa4
Cyp4b1	Ndrg1	Gga2	Pgam2	Ap3b1		Acsl1	Acox2		Fau	Snw1		Rbp1					Mut	Pycr1			Ndufs1		Pex13	Mrpl53	Ndufa5
Dbt	Nedd4l	Glrx	Aldh1b1	Atp6v1h		Mlycd	Acox3		Rps25	Acin1		Lrp1					Tbl1x	Ass1			Ndufs2		Slco1a1	Mrpl43	Ndufa6
Ddt	Pam	Gmps	Eno3	Atp6v0a1		Pecr	Fads2		Rps15	Snrpe		Dpp4					Prkag2	Cps1			Ndufs3		Suclg1	Mrpl21	Ndufa7
Decr1	Pck1	Got1	Adh7	Ap1s3		Pipox	Cd36		Rpl37a	Zmat2		Pex19					Tecr	Psmb10			Ndufs4		Gng5	Mrpl3	Ndufa8
Dgat1	Pdk1	Gsk3B	Aldob	Gaa		Sod2			Rpsa	Phf5a		Insr					Mcee	Sqrdl			Ndufs5		Rrm1	Mrps5	Ndufa9
Dhcr7	Pfkl	Gsr	Pgm2	Cltc		Ehhadh			Rps13	Thoc1		Rbp4					Hmgcl	Slc25a15			Ndufs6		Man1a	Mrps33	Ndufab1
Dhrs7	Pfkp	Hk2		Ctsh		Cat			Rps18	Sf3b4		Lcp1					Lclat1	Hibadh			Ndufs7		Aqp1	Mrps34	Ndufb10
Dhrs7b	Pgam2	Hmbs		Gga2		Pex3			Rps21	Srsf9		Cyp2e1					Slc25a20	Psme1			Ndufs8		Dcaf8	Mrps17	Ndufb2
Dlat	Pgk1	Hmgcs1		Hexb		Hao2			Rpl38	Snrnp70							Acadl	Psmb4			Ndufv1		Lipa	Mrpl18	Ndufb3
Dld	Pgm1	Hsp90b1		Hgsnat		Idh1			Rplp2	Dhx15							Agpat3	Arg1			Ndufv2		Snx2	Mrps21	Ndufb4
Ech1	Pgm2	Hspa4		Ctsz		Acsl4			Rpl37	Hnrnpc							Cd36	Psmb7			Ndufv3		Ndufb6	Mrpl39	Ndufb5
Echs1	Pklr	Hspa5		Lamp2		Pex7			Rpl34	Pcbp1							Fdft1	Psmc2			Sdha		Aldh2	Mrpl24	Ndufb6
Ephx2	Plin2	Hspa9		Clta		Crot			Rpl17	Lsm4							Plin2	Gls			Sdhb		Abhd6	Mrpl13	Ndufb7
Esyt1	Prdx5	Hspd1		Ap1m1		Pex11a			Rpl13a	Srsf7							Txnrd1	Psmd7			Sdhc		Psmg2	Mrps23	Ndufb8
Etfb	Prkcdbp	Hspe1		Acp5		Acsl3			Rplp0	Hspa2							Slc25a1	Psma4			Sdhd		Ppfibp1	Mrps11	Ndufb9
Fabp4	Ptrf	Idh1		Atp6v0d1		Acox2			Rpl22l1	Snrnp200							Gpd1	Psmd8			Uqcr11		Fis1	Mrpl4	Ndufc2
Fah	Pygm	Idi1				Pex19			Rpl11	Prpf19							Apoa2	Psmb5			Uqcrb		H2afy2	Mrpl34	Ndufs1
G3bp2	S100a4	Ifi30				Pex14			Rpl35a	Aqr							Cpt1b	Psma2			Uqcrc1		Asph	Mrpl19	Ndufs2
Gbe1	Scarb1	Immt				Phyh			Rps9	Snrpc							Agpat9	Gclm			Uqcrc2		Ado	Mrpl41	Ndufs3
Ghitm	Selenbp1	Itgb2				Pex5			Rpl18	Snrpd2							Slc27a1	Psmc5			Uqcrfs1		Aak1	Mrpl27	Ndufs4
Gpam	Slc25a1	Ldha				Eci2			Rpl31	U2af2							Acox1	Psmb3			Uqcrh		Cyp4f18	Ict1	Ndufs5
Gpd2	Stbd1	Lgmn							Rps27	Thoc2							Acly	Hpd			Uqcrq		Ndufv2	Tufm	Ndufs6
Gphn	Tgfbi	Lta4H							Rps11	U2Surp							Acsl1	Psma7					Slirp	Dap3	Ndufs7
Gpx3	Tgm2	M6pr							Rps7	Srsf4							Tbl1xr1	Psmd9					Tcerg1	Oxa1l	Ndufs8
Gpx4	Tpd52	Map2k3							Rpl15	Prpf4							Abcb4	Bbox1					Dhcr24	Gfm1	Ndufv1
Grpel1	Tpi1	Mcm2							Rpl27	Cdc5l							Acaca	Acadsb					Faah	Gfm2	Ndufv2
Hadh	Ugp2	Mcm4							Rps3	Ppih							Agpat2	Ftcd					Adpgk	Tsfm	Ndufv3
Hibch	Xpnpep1	Me1							Rpl19	Tcerg1							Acot2	Psmc3					Plekha6	Gadd45gip1	Sdha
Hspb8		Nampt							Rpl5	Nhp2l1							Pccb	Psma3					Rps6ka2	Mrrf	Sdhb
Idh1		Nmt1							Rps19	Hnrnpu							Acsl4	Kmo					Cct4	Ptcd3	Sdhc
Idh3a		Pdap1							Rps15a	Rbm25							Med23	Psmb2					Hsd3b1		Sdhd
Idh3g		Pdk1							Rpl21	Rbmx							Hsd17b12	Cbs					Insr		Uqcr10
Immt		Pfkl							Rpl9	Sf3a2							Aacs	Psma1					Chd6		Uqcr11
Jagn1		Pgk1							Rps29	Srsf3							Pex11a	Psmb6					Taok3		Uqcrb
Lama4		Pgm1							Rpl29	Sf3b1							Cpt2	Pcbd1					Snx24		Uqcrc1
Lipe		Phgdh							Rpl3	Eftud2							Yap1	Adi1					Ap1m1		Uqcrc2
Lpcat3		Pitpnb							Rps27l	Srsf6							Echs1	Psat1					Nop56		Uqcrfs1
Mccc1		Pnp								Ddx5							Acsl3	Psma5							Uqcrh
Mdh2		Ppa1								Ddx46							Gpd1l	Gstz1							Uqcrq
Me1		Ppia								Lsm3							Prkab2	Psmd1
Mgll		Prdx1								Prpf38a							Acacb	Aldh7a1
Mgst3		Psat1								Hspa1L							Fasn	Sms
Mrpl15		Psma3								Snrpb2								Psmc4
Mtch2		Psma4								Hnrnpm								Haao
Mylk		Psmb5								Hnrnpa3								Psmd2
Ndufa5		Psmc2								Prpf8								Srm
Ndufab1		Psmc4								Sf3b3								Mat2a
Ndufb7		Psmc6								Rbm8a								Apip
Ndufs3		Psmd12								Wbp11								Psmb1
Nmt1		Psmd13																Agmat
Orm1		Psmd14																Kynu
Pdcd4		Psme3																Psma6
Pemt		Psmg1																Psmc6
Pex14		Psph																Ogdh
Pfkl		Qdpr																Oat
Pgm1		Rdh11																Cndp2
Phldb1		Rpa1																Psmd14
Phyh		Rpn1																Iyd
Plin2		Rrp9																Tst
Por		Sdf2l1																Bckdhb
Ppm1b		Sec11a																Gcdh
Prdx3		Serpinh1																Mat2b
Preb		Slc9a3r1																Otc
Ptcd3		Sord																Dld
Ptrf		Sqle																Ckb
Qdpr		Srd5a1																Auh
Reep5		Ssr1																Bcat2
Reep6		Stip1																Pah
Retsat		Tcea1																Slc25a10
Rtn3		Tfrc																Psmd5
Samm50		Tm7sf2																Psph
Scarb1		Tomm40																Ckmt2
Scp2		Tpi1																Psma8
Sdhb		Tuba4a																Mri1
Sdhc		Txnrd1																Hgd
Sdpr		Ube2d3																Bhmt
Slc25a1		Uchl5																Csad
Slc25a10		Ufm1																Suox
Slc27a1		Uso1																Aadat
Sod1		Wars																Phgdh
Sorbs1		Ykt6																Ccbl1
Sqrdl																		Hsd17b10
Stom																		Gatm
Suclg1																		Tdo2
Sult1a1																		Uroc1
Taldo1																		Psme2
Tkt																		Gpt
Tst																		Mtap
Ubc																		Prodh
Ubqln1																		Asns
Uck1																		Mccc2
Uqcr10																		Dlst
Uqcr11																		Aldh4a1
Uqcrc1																		Mat1a
Uqcrq																		Gclc
Ywhag																		Ckm
																		Mccc1
																		Psmd6
																		Bckdha
																		Gpt2
																		Aldh6a1
																		Psmd13
																		Fah
																		Hibch
